# The formation of the Indo-Pacific montane avifauna

**DOI:** 10.1101/2022.06.15.495085

**Authors:** Andrew Hart Reeve, Jonathan David Kennedy, José Martín Pujolar, Bent Petersen, Mozes P. K. Blom, Per Alström, Tri Haryoko, Per G. P. Ericson, Martin Irestedt, Johan A. A. Nylander, Knud Andreas Jønsson

## Abstract

Mountain biotas have considerable conservation and research importance, but the formation of montane communities remains incompletely understood. Study of Indo-Pacific island faunas has inspired two main hypotheses for the generation of montane diversity. The first posits that montane populations arise via direct colonization from other mountain areas, while the second invokes recruitment from adjacent lowland populations. We sought to reconcile these apparently conflicting hypotheses by asking whether a species’ ancestral geographic origin determines its mode of mountain colonization. To this end, island-dwelling passerine birds at the faunal crossroads between Eurasia and Australo-Papua provide an ideal study system. We recovered the phylogenetic relationships of the region’s montane species, and used this information to reconstruct their ancestral geographic ranges, elevational ranges, and migratory behavior. We also performed genomic population studies of three super-dispersive montane species/clades with broad island distributions. Eurasian-origin species populated archipelagos via direct colonization between mountains. This mode of colonization appears related to ancestral adaptations to cold and seasonal Palearctic climates, specifically short-distance migration. Australo-Papuan-origin mountain populations, by contrast, evolved from lowland ancestors, and highland distribution mostly precludes their further colonization of island mountains. The patterns and processes revealed for this group are compatible with taxon cycles, a hypothesized process of lowland lineage expansion followed by montane relictualization. Collectively, our analyses explain much of the distributional variation within a complex biological system, and provide a synthesis of two seemingly discordant hypotheses for montane community formation.
