## Supplementary File 2 for "The formation of the Indo-Pacific montane avifauna"

### Sheet: Montane Island Populations
Species	MIPs Total	MIPs Wallacea	MIPs Bismarcks/Solomons	Lombok	Sumbawa	Sumba	Flores	Alor	Wetar	Timor	Babar	Kai Besar	Sulawesi	Peleng	Sangihe	Taliabu	Bacan	Halmahera	Buru	Seram	Obi	Crown	Long	Tolokiwa	Umboi	New Britain	New Ireland	Bougainville	Kolombangara	Isabel	Guadalcanal	Malaita	Makira (San Cristobal)
Myzomela blasii	1	1	0																	150
Myzomela cruentata	1	0	1																							800
Myzomela pulchella	1	0	1																								150
Myzomela chloroptera	4	4	0										200	700 (Rheindt et al 2010)		0 (Rheindt et al 2014)	800				900 (Reeve et al 2015)
Myzomela wakoloensis	1	1	0																	600
Lichmera lombokia	2	2	0		800		700
Lichmera limbata	1	1	0				1000
Lichmera monticola	1	1	0																	600
Philemon eichhorni	1	0	1																								750
Melidectes whitemanensis	1	0	1																							850
Guadalcanaria inexpectata	1	0	1																												1250 ("perhaps down to 950")
Myza celebensis	1	1	0										900
Myza sarasinorum	1	1	0										1700
Stresemannia bougainvillei	1	0	1																									700
Coracina temminckii	1	1	0										100
Coracina welchmani	1	0	1																											"lowlands" (Kratter et al 2001)	1050
Edolisoma dohertyi	2	2	0		250		200
Edolisoma holopolium (sensu Pedersen et al. [2018])	1	0	1																													"not recorded from lowlands"
Celebesica abbotti	1	1	0										1200
Coracornis raveni	1	1	0										1500
Coracornis sanghirensis	1	1	0												575 (Riley 2002)
Pachycephala orioloides	1	0	1																									"rare below 600"
Pachycephala implicata	1	0	1																												1100
Pachycephala richardsi	1	0	1																									1200
Pachycephala nudigula	2	2	0		200		400
Pachycephala griseonota	2	2	0														280		500
Dicrurus montanus	1	1	0										265 (Riley et al 2003)
Rhipidura albiscapa	1	0	1																														500
Rhipidura drownei	2	0	2																									700			1150
Rhipidura superflua	1	1	0																500 (Marsden et al 1997)
Rhipidura teysmanni	1	1	0										600
Rhipidura sulaensis	1	1	0													200
Rhipidura dahli	3	0	3																						750 (HBW Alive)	400 (Orenstein 1976)	"c. 800"
Rhipidura malaitae	1	0	1																													600
Rhipidura rufifrons	5	4	1														800	100 (Poulsen & Lambert 2000)			760 (Thibault et al 2013)											400
Eutrichomyias rowleyi	1	1	0												475 (Riley & Wardill 2001)
Symposiachrus sacerdotum	1	1	0				300 (Pilgrim et al 2000)
Corvus unicolor	1	1	0											300 (Rheindt et al 2014)
Monachella muelleriana	1	0	1																							300
Petroica pusilla	3	0	3																									1200	1000		1150		40 (Sardell 2016)
Hylocitrea bonensis	1	1	0										1200
Culicicapa helianthea	1	1	0											750 (Rheindt et al 2010)
Pnoepyga pusilla	2	2	0				900			1100 (Trainor et al 2008)
Phyllergates cucullatus	7	7	0				900						800	750 (Rheindt et al 2010)		500			500	760	950 (Mittermeier et al 2013)
Horornis parens	1	0	1																														400 (Mittermeier et al 2018)
Horornis haddeni	1	0	1																									700
Horornis vulcanius	3	3	0	625	1200 (Trainor 2002)			650 (Trainor et al 2012)
Tesia everetti	1	1	0		200
Phylloscopus montis	3	3	0				1200	800 (Trainor 2005)		1100 (Trainor et al 2008)
Phylloscopus trivirgatus	2	2	0	460	450 (Eaton et al 2016)
Phylloscopus presbytes	1	1	0				1000
Phylloscopus amoenus	1	0	1																										1200
Phylloscopus waterstradti (sensu this study)	5	5	0										600	700 (Rheindt et al 2010)		800 (Rheindt et al 2014)	1500	300
Phylloscopus sarasinorum (sensu this study)	1	1	0										800
Phylloscopus everetti (sensu this study)	1	1	0																700
Phylloscopus ceramensis (sensu this study)	2	2	0																	300 (Isherwood et al 1997)	360 (Thibault et al 2013)
Phylloscopus avicola (sensu this study)	1	1	0									370
Phylloscopus matthiae (sensu this study)	3	0	3																						1100	1100	840
Phylloscopus becki (sensu this study)	4	0	4																											"strictly montane" (Kratter et al 2001)	800	800	500
Phylloscopus bougainvillei (sensu this study)	2	0	2																									700	940
Locustella castanea	4	4	0										950			1300 (Rheindt et al 2014)			730	850
Locustella montis	2	2	0					859 (Trainor et al 2012)		1050 (Trainor et al 2012)
Malia grata	1	1	0										900
Cincloramphus grosvenori	1	0	1																							1580
Cincloramphus whitneyi	1	0	1																												1200
Cincloramphus llaneae	1	0	1																									1200
Tephrozosterops stalkeri	1	1	0																	600
Lophozosterops pinaiae	1	1	0																	1100
Lophozosterops squamiceps	1	1	0										1000
Lophozosterops superciliaris	2	2	0		1000		1000
Lophozosterops dohertyi	2	2	0		200 (Butchart et al 1996)		300 (Butchart et al 1996)
Heleia crassirostris	1	1	0		100		50 (Butchart et al 1996)
Zosterops japonicus	12	12	0	900	1000		1000		"mountains" (Trainor et al 2012)	500			900			800	870		480 (Reeve et al 2014)	700	930 (Mittermeier et al 2013)
Zosterops citrinella	3	3	0		800		400 (Reeve & Rabenak 2016)	700 (Trainor et al 2012)
Zosterops atriceps	1	1	0																		220
Zosterops nehrkorni	1	1	0												750 (Rasmussen et al 2000)
Zosterops hypoxanthus	2	0	2																						670 (HBW Alive)	300 (Buchanan et al 2008)	"From sea level but rare below 500-800"
Zosterops murphyi	1	0	1																										350
Zosterops rendovae	2	0	2																									900 ("possibly down to 750")			300		50 (Mittermeier et al 2018)
Enodes erythrophris	1	1	0										500
Geokichla dumasi	1	1	0																700 (Poulsen & Lambert 2000)
Geokichla joiceyi	1	1	0																	800 (Isherwood et al 1997)
Geokichla interpres	2	2	0	200	200
Geokichla dohertyi	6	6	0	460	400 (Butchart et al 1996)	200	350 (Butchart et al 1996)	720 (Trainor 2005)		600 (Trainor et al 2008)
Zoothera heinrichi	1	1	0										1700
Zoothera andromedae	5	5	0	460	450		700	1200 (Ashari et al 2018)		1200
Zoothera dauma	2	2	0	920	1700
Zoothera talaseae	3	0	3																						1300	600		1500
Zoothera turipavae	1	0	1																												1400
Cataponera turdoides	1	1	0										1100
Turdus poliocephalus	10	4	6							1100 (Trainor et al 2008)			400			1200 (Rheindt et al 2014)				1500 (Reeve et al 2014)				750		1400	1500	1200	1040		1200
Cyornis hoevelli	1	1	0										1400
Cyornis sanfordi	1	1	0										1300 (Riley & Mole 2001)
Cyornis oscillans	2	2	0		500		370
Eumyias panayensis	4	4	0										850			800 (maybe lower)				200	250
Eumyias additus	1	1	0																350 (Rheindt & Hutchinson 2007)
Heinrichia calligyna	1	1	0										1300 (Rheindt et al 2014)
Brachypteryx leucophris	6	6	0	600	920	1200 (Verbelen & Dossche 2015)		600 (Trainor 2005)	630 (Trainor et al 2009)	1100 (Trainor et al 2008)
Brachypteryx montana	1	1	0				610
Ficedula dumetoria	3	3	0	300	500		600
Ficedula hyperythra	11	11	0	600	900		1200			1100 (Trainor et al 2008)	200 (Trainor & Verbelen 2013)		800	800 (Rheindt et al 2010)		800	1200		700	700
Ficedula buruensis	2	2	0									300 (Johnstone & van Balen 2013)							100	30 (Isherwood et al 1997)
Ficedula bonthaina	1	1	0										1100
Ficedula westermanni	9	9	0	1200	940		1000	230 (Trainor et al 2012)		30 (Noske & Saleh 1996)			780			1000 (Rheindt et al 2014)	900		1340 (Robson 1996)	900
Dicaeum nehrkorni	1	1	0										600
Dicaeum sanguinolentum	2	2	0				1100			920
Erythrura hyperythra	4	4	0	"hills"	1000		"foothills"						700
Erythrura trichroa	12	4	8										1500			1200 (Rheindt et al 2014)			850 (Rheindt & Hutchinson 2007)	600		"montane" (Mayr & Diamond 2001)	370 (Diamond 1976)	150 (Diamond 1976)	1000 (Diamond 1976)	850 (Bishop & Jones 2001)	scored as montane in Mayr & Diamond 2001		1430 (Weeks et al 2017)		"montane" (Mayr & Diamond 2001)
Anthus ruficollis	1	1	0																820
Chrysocorythus estherae	1	1	0										1900

### Sheet: Lowland Island Populations
Species	LIPs
Myzomela blasii	0 (Boano?, Ambon?)
Myzomela cruentata	5 (Duke of York, New Ireland, New Hanover, Tabar, Dyaul)
Myzomela pulchella	0
Myzomela chloroptera	2 (Taliabu, Tanahjampea, Selayar?)
Myzomela wakoloensis	1 (Buru)
Lichmera lombokia	1 (Lombok)
Lichmera limbata	17 (Lombok, Sumbawa, Sangeang, Komodo, Lembata (coastal, Trainor 2002), Alor, Sumba, Savu, Roti, Ndao, Ndoo, Semau, Timor, Atauro, Adonara [coast, Schellekens et al 2011], Wetar [coastal] villages (Trainor et al 2009), Pantar (Trainor et al 2012 [no alt]))
Lichmera monticola	0
Philemon eichhorni	0
Melidectes whitemanensis	0
Guadalcanaria inexpectata	0
Stresemannia bougainvillei	0
Coracina welchmani	5 (Bougainville, Kolombangara, New Georgia, Vangunu, Isabel [Kratter et al 2001])
Coracornis raveni	0
Coracornis sanghirensis	0
Pachycephala orioloides	21 (Buka, Shortland Is, Choiseul, Isabel, Florida, Russel, Pavuvu, Kolombangara, Kohinggo, New Georgia, Vangunu, Nggatokae, Vella Lavella, Bagga, Ranongga, Rendova, Tetepare, Guadalcanal, Malaita, Makira, Santa Ana – perhaps others)
Pachycephala implicata	0
Pachycephala richardsi	0
Pachycephala nudigula	0
Pachycephala griseonota	5 (Seram, Halmahera [Poulsen & Lambert 2000], Kai Kecil, Kai Besar, Taliabu, Seho?, Sanana?, Morotai?, Ternate?, Peleng?)
Monachella muelleriana	0
Petroica pusilla	1 (Makira [Sardell 2016])
Pnoepyga pusilla	0
Phyllergates cucullatus	0
Horornis parens	0
Horornis haddeni	0
Horornis vulcanius	2 (Timor, Wetar [Trainor et al 2009])
Tesia everetti	2 (Flores, Adonara [Schellekens 2011])
Phylloscopus montis	0
Phylloscopus trivirgatus	0
Phylloscopus presbytes	1 (Timor, Wetar?, Atauro?)
Phylloscopus amoenus	0
Phylloscopus waterstradti (sensu this study)	0 (Ternate?, Morotai?)
Phylloscopus sarasinorum (sensu this study)	0
Phylloscopus everetti (sensu this study)	0
Phylloscopus ceramensis (sensu this study)	0 (Ambon?)
Phylloscopus avicola (sensu this study)	0
Phylloscopus matthiae (sensu this study)	1 (Mussau)
Phylloscopus becki (sensu this study)	0
Phylloscopus bougainvillei (sensu this study)	0
Locustella castanea	0
Locustella montis	0
Malia grata	0
Cincloramphus grosvenori	0
Cincloramphus whitneyi	0
Zoothera heinrichi	0
Zoothera andromedae	0 (Moa [max elev c. 360 m]?, Romang [max elev over 600 m]?, Atauro?, Wetar?)
Zoothera dauma	0
Zoothera talaseae	0
Turdus poliocephalus	2 (Mussau, Rennell)
Eumyias panayensis	0
Eumyias additus	0
Brachypteryx leucophris	0
Brachypteryx montana	0
Ficedula hyperythra	1 (Damar, Wetar?, Ternate?)
Ficedula westermanni	1 (Timor, Wetar?, Rote?, Atauro?)

### Sheet: Ancestral Origin, Continental
Species	Area of Ancestral Origin	Modern Continental Population
Myzomela blasii	Australo-Papua	N
Myzomela cruentata	Australo-Papua	Y
Myzomela pulchella	Australo-Papua	N
Myzomela chloroptera	Australo-Papua	N
Myzomela wakoloensis	Australo-Papua	N
Lichmera lombokia	Australo-Papua	N
Lichmera limbata	Australo-Papua	N
Lichmera monticola	Australo-Papua	N
Philemon eichhorni	Australo-Papua	N
Melidectes whitemanensis	Australo-Papua	N
Guadalcanaria inexpectata	Australo-Papua	N
Myza celebensis	NA	NA
Myza sarasinorum	NA	NA
Stresemannia bougainvillei	Australo-Papua	N
Coracina temminckii	NA	NA
Coracina welchmani	Australo-Papua	N
Edolisoma dohertyi	NA	NA
Edolisoma holopolium (sensu Pedersen et al. [2018])	NA	NA
Celebesica abbotti	NA	NA
Coracornis raveni	Australo-Papua	N
Coracornis sanghirensis	Australo-Papua	N
Pachycephala orioloides	Australo-Papua	N
Pachycephala implicata	Australo-Papua	N
Pachycephala richardsi	Australo-Papua	N
Pachycephala nudigula	Australo-Papua	N
Pachycephala griseonota	Australo-Papua	N
Rhipidura albiscapa	NA	NA
Rhipidura superflua	NA	NA
Rhipidura teysmanni	NA	NA
Rhipidura dahli	NA	NA
Rhipidura rufifrons	NA	NA
Eutrichomyias rowleyi	NA	NA
Corvus unicolor	NA	NA
Monachella muelleriana	Australo-Papua	Y
Petroica pusilla	Australo-Papua	N
Culicicapa helianthea	NA	NA
Pnoepyga pusilla	Eurasia	Y
Phyllergates cucullatus	Eurasia	Y
Horornis parens	Eurasia	N
Horornis haddeni	Eurasia	N
Horornis flavolivaceus	Eurasia	Y
Tesia everetti	Eurasia	N
Phylloscopus montis	Eurasia	Y
Phylloscopus amoenus	Eurasia	N
Phylloscopus waterstradti (sensu this study)	Eurasia	N
Phylloscopus sarasinorum (sensu this study)	Eurasia	N
Phylloscopus everetti (sensu this study)	Eurasia	N
Phylloscopus ceramensis (sensu this study)	Eurasia	N
Phylloscopus avicola (sensu this study)	Eurasia	N
Phylloscopus matthiae (sensu this study)	Eurasia	N
Phylloscopus becki (sensu this study)	Eurasia	N
Phylloscopus bougainvillei (sensu this study)	Eurasia	N
Phylloscopus trivirgatus trivirgatus	Eurasia	Y
Phylloscopus presbytes	Eurasia	N
Locustella castanea	Eurasia	N
Locustella montis	Eurasia	Y
Malia grata	Australo-Papua	N
Cincloramphus grosvenori	Australo-Papua	N
Cincloramphus whitneyi	Australo-Papua	N
Enodes erythrophris	NA	NA
Geokichla dumasi	NA	NA
Geokichla joiceyi	NA	NA
Geokichla interpres	NA	NA
Geokichla dohertyi	NA	NA
Zoothera heinrichi	Eurasia	N
Zoothera andromedae	Eurasia	Y
Zoothera dauma	Eurasia	Y
Zoothera talaseae	Eurasia	N
Turdus poliocephalus	Eurasia	Y
Eumyias panayensis	Eurasia	N
Eumyias additus	Eurasia	N
Brachypteryx leucophris	Eurasia	Y
Brachypteryx montana montana	Eurasia	Y
Ficedula dumetoria	NA	NA
Ficedula hyperythra	Eurasia	Y
Ficedula buruensis	NA	NA
Ficedula westermanni	Eurasia	Y
Dicaeum sanguinolentum	NA	NA
Anthus ruficollis	NA	NA
Chrysocorythus estherae	NA	NA

### Sheet: Lowland Congeners, Confamiliars
Species	Montane Island Population	Lowland Breeding Congener	Lowland Breeding Confamiliar
Myzomela blasii	Seram	N	Y
Myzomela cruentata	New Britain	Y	Y
Myzomela pulchella	New Ireland	Y	Y
Myzomela chloroptera	Bacan	Y	Y
Myzomela chloroptera	Obi	Y	Y
Myzomela chloroptera	Peleng	N	N
Myzomela chloroptera	Sulawesi	N	N
Myzomela wakoloensis	Seram	N	Y
Lichmera lombokia	Flores	N	Y
Lichmera lombokia	Sumbawa	N	Y
Lichmera limbata	Flores	N	Y
Lichmera monticola	Seram	N	Y
Philemon eichhorni	New Ireland	N	Y
Melidectes whitemanensis	New Britain	N	Y
Guadalcanaria inexpectata	Guadalcanal	N	Y
Stresemannia bougainvillei	Bougainville	N	Y
Coracina welchmani	Guadalcanal	Y	Y
Coracornis raveni	Sulawesi	N	Y
Coracornis sanghirensis	Sangihe	N	N
Pachycephala orioloides	Bougainville	N	N
Pachycephala implicata	Guadalcanal	Y	Y
Pachycephala richardsi	Bougainville	N	Y
Pachycephala nudigula	Flores	Y	Y
Pachycephala nudigula	Sumbawa	Y	Y
Pachycephala griseonota	Bacan	Y	Y
Pachycephala griseonota	Buru	Y	Y
Monachella muelleriana	New Britain	N	N
Petroica pusilla	Bougainville	N	N
Petroica pusilla	Guadalcanal	N	N
Petroica pusilla	Kolombangara	N	N
Pnoepyga pusilla	Flores	N	N
Pnoepyga pusilla	Timor	N	N
Phyllergates cucullatus	Flores	N	Y
Phyllergates cucullatus	Sulawesi	N	N
Phyllergates cucullatus	Peleng	N	N
Phyllergates cucullatus	Taliabu	N	N
Phyllergates cucullatus	Buru	N	N
Phyllergates cucullatus	Seram	N	N
Phyllergates cucullatus	Obi	N	N
Horornis parens	Makira	N	N
Horornis haddeni	Bougainville	N	N
Horornis flavolivaceus	Alor	N	N
Horornis flavolivaceus	Lombok	N	N
Horornis flavolivaceus	Sumbawa	N	N
Tesia everetti	Sumbawa	N	N
Phylloscopus montis	Alor	N	N
Phylloscopus montis	Flores	N	N
Phylloscopus montis	Timor	Y	Y
Phylloscopus trivirgatus	Lombok	N	N
Phylloscopus trivirgatus	Sumbawa	N	N
Phylloscopus presbytes	Flores	N	N
Phylloscopus amoenus	Kolombangara	N	N
Locustella castanea	Buru	N	N
Locustella castanea	Seram	N	N
Locustella castanea	Sulawesi	N	Y
Locustella castanea	Taliabu	N	N
Locustella montis	Alor	N	N
Locustella montis	Timor	N	Y
Malia grata	Sulawesi	N	Y
Cincloramphus grosvenori	New Britain	Y	Y
Cincloramphus whitneyi	Guadalcanal	N	N
Zoothera heinrichi	Sulawesi	N	Y
Zoothera andromedae	Alor	N	N
Zoothera andromedae	Flores	N	Y
Zoothera andromedae	Lombok	N	N
Zoothera andromedae	Sumbawa	N	N
Zoothera andromedae	Timor	N	Y
Zoothera dauma	Lombok	N	N
Zoothera dauma	Sumbawa	N	N
Zoothera talaseae	Bougainville	N	N
Zoothera talaseae	New Britain	N	N
Zoothera talaseae	Umboi	N	N
Turdus poliocephalus	Timor	N	Y
Turdus poliocephalus	Sulawesi	N	Y
Turdus poliocephalus	Taliabu	N	Y
Turdus poliocephalus	Seram	N	N
Turdus poliocephalus	Tolokiwa	N	N
Turdus poliocephalus	New Britain	N	N
Turdus poliocephalus	New Ireland	N	N
Turdus poliocephalus	Bougainville	N	N
Turdus poliocephalus	Kolombangara	N	N
Turdus poliocephalus	Guadalcanal	N	N
Eumyias panayensis	Obi	N	N
Eumyias panayensis	Seram	N	Y
Eumyias panayensis	Sulawesi	N	Y
Eumyias panayensis	Taliabu	N	Y
Eumyias additus	Buru	N	N
Brachypteryx leucophris	Alor	N	Y
Brachypteryx leucophris	Lombok	N	Y
Brachypteryx leucophris	Sumba	N	Y
Brachypteryx leucophris	Sumbawa	N	Y
Brachypteryx leucophris	Timor	N	Y
Brachypteryx leucophris	Wetar	N	Y
Brachypteryx montana	Flores	N	Y
Ficedula hyperythra	Babar	N	Y
Ficedula hyperythra	Bacan	N	N
Ficedula hyperythra	Buru	N	N
Ficedula hyperythra	Flores	N	Y
Ficedula hyperythra	Lombok	N	Y
Ficedula hyperythra	Peleng	N	Y
Ficedula hyperythra	Seram	Y	Y
Ficedula hyperythra	Sulawesi	Y	Y
Ficedula hyperythra	Sumbawa	N	Y
Ficedula hyperythra	Taliabu	N	Y
Ficedula hyperythra	Timor	Y	Y
Ficedula westermanni	Alor	N	Y
Ficedula westermanni	Bacan	N	N
Ficedula westermanni	Buru	N	N
Ficedula westermanni	Flores	N	Y
Ficedula westermanni	Lombok	N	Y
Ficedula westermanni	Seram	Y	Y
Ficedula westermanni	Sulawesi	Y	Y
Ficedula westermanni	Sumbawa	N	Y
Ficedula westermanni	Taliabu	N	Y
Phylloscopus everetti (sensu this study)	Buru	N	N
Phylloscopus avicola (sensu this study)	Kai Besar	N	N
Phylloscopus matthiae (sensu this study)	New Britain	N	N
Phylloscopus matthiae (sensu this study)	New Ireland	N	N
Phylloscopus matthiae (sensu this study)	Umboi	N	N
Phylloscopus becki (sensu this study)	Guadalcanal	N	N
Phylloscopus becki (sensu this study)	Isabel	N	N
Phylloscopus becki (sensu this study)	Makira	N	N
Phylloscopus becki (sensu this study)	Malaita	N	N
Phylloscopus bougainvillei (sensu this study)	Bougainville	N	N
Phylloscopus bougainvillei (sensu this study)	Kolombangara	N	N
Phylloscopus sarasinorum (sensu this study)	Sulawesi	N	N
Phylloscopus waterstradti (sensu this study)	Bacan	N	N
Phylloscopus waterstradti (sensu this study)	Halmahera	N	N
Phylloscopus waterstradti (sensu this study)	Peleng	N	N
Phylloscopus waterstradti (sensu this study)	Sulawesi	N	N
Phylloscopus waterstradti (sensu this study)	Taliabu	N	N
Phylloscopus ceramensis (sensu this study)	Obi	N	N
Phylloscopus ceramensis (sensu this study)	Seram	N	N

### Sheet: Modern Migration
Species	Short-distance Migrant Population
Myzomela blasii	N
Myzomela cruentata	N
Myzomela pulchella	N
Myzomela chloroptera	N
Myzomela wakoloensis	N
Lichmera lombokia	N
Lichmera limbata	N
Lichmera monticola	N
Philemon eichhorni	N
Melidectes whitemanensis	N
Guadalcanaria inexpectata	N
Myza celebensis	N
Myza sarasinorum	N
Stresemannia bougainvillei	N
Coracina temminckii	N
Coracina welchmani	N
Edolisoma dohertyi	N
Edolisoma holopolium (sensu Pedersen et al. [2018])	N
Celebesica abbotti	N
Coracornis raveni	N
Coracornis sanghirensis	N
Pachycephala orioloides	N
Pachycephala implicata	N
Pachycephala richardsi	N
Pachycephala nudigula	N
Pachycephala griseonota	N
Dicrurus montanus	N
Rhipidura albiscapa	Y
Rhipidura drownei	N
Rhipidura superflua	N
Rhipidura teysmanni	N
Rhipidura sulaensis	N
Rhipidura dahli	N
Rhipidura malaitae	N
Rhipidura rufifrons	Y
Eutrichomyias rowleyi	N
Symposiachrus sacerdotum	N
Corvus unicolor	N
Monachella muelleriana	N
Petroica pusilla	N
Hylocitrea bonensis	N
Culicicapa helianthea	N
Pnoepyga pusilla	Y
Phyllergates cucullatus	Y
Horornis parens	N
Horornis haddeni	N
Horornis flavolivaceus	Y
Tesia everetti	N
Phylloscopus montis	Y
Phylloscopus trivirgatus	N
Phylloscopus presbytes	N
Phylloscopus amoenus	N
Locustella castanea	N
Locustella montis	N
Malia grata	N
Cincloramphus grosvenori	N
Cincloramphus whitneyi	N
Cincloramphus llaneae	N
Tephrozosterops stalkeri	N
Lophozosterops pinaiae	N
Lophozosterops squamiceps	N
Lophozosterops superciliaris	N
Lophozosterops dohertyi	N
Heleia crassirostris	N
Zosterops japonicus	Y
Zosterops citrinella	N
Zosterops atriceps	N
Zosterops nehrkorni	N
Zosterops hypoxanthus	N
Zosterops murphyi	N
Zosterops rendovae	N
Enodes erythrophris	N
Geokichla dumasi	N
Geokichla joiceyi	N
Geokichla interpres	N
Geokichla dohertyi	N
Zoothera heinrichi	N
Zoothera andromedae	N
Zoothera dauma	Y
Zoothera talaseae	N
Zoothera turipavae	N
Cataponera turdoides	N
Turdus poliocephalus	N
Cyornis hoevelli	N
Cyornis sanfordi	N
Cyornis oscillans	N
Eumyias panayensis	N
Eumyias additus	N
Heinrichia calligyna	N
Brachypteryx leucophris	Y
Brachypteryx montana	N
Ficedula dumetoria	N
Ficedula hyperythra	Y
Ficedula buruensis	N
Ficedula bonthaina	N
Ficedula westermanni	Y
Dicaeum nehrkorni	N
Dicaeum sanguinolentum	N
Erythrura hyperythra	N
Erythrura trichroa	Y
Anthus ruficollis	N
Chrysocorythus estherae	N
Phylloscopus everetti (sensu this study)	N
Phylloscopus avicola (sensu this study)	N
Phylloscopus matthiae (sensu this study)	N
Phylloscopus becki (sensu this study)	N
Phylloscopus bougainvillei (sensu this study)	N
Phylloscopus sarasinorum (sensu this study)	N
Phylloscopus waterstradti (sensu this study)	N
Phylloscopus ceramensis (sensu this study)	N

### Sheet: References
References
Ashari, H., Prawiradilaga, D. M., Eaton, J. A., Suparno, S., & Rheindt, F. E. (2019). New records and range extensions of birds from Timor, Alor and Rote. Treubia, 45, 47-64.
Bishop, K. D., & Jones, D. N. (2001). The montane avifauna of West New Britain, with special reference to the Nakanai Mountains. Emu, 101(3), 205-220.
Buchanan, G. M., Butchart, S. H., Dutson, G., Pilgrim, J. D., Steininger, M. K., Bishop, K. D., & Mayaux, P. (2008). Using remote sensing to inform conservation status assessment: estimates of recent deforestation rates on New Britain and the impacts upon endemic birds. Biological Conservation, 141(1), 56-66.
Butchart, S. H., Brooks, T. M., Davies, C. W., Dharmaputra, G., Dutson, G. C., Lowen, J. C., & Sahu, A. (1996). The conservation status of forest birds on Flores and Sumbawa, Indonesia. Bird Conservation International, 6(4), 335-370.
Diamond, J. M. (1976). Preliminary results of an ornithological exploration of the islands of Vitiaz and Dampier Straits, Papua New Guinea. Emu, 76(1), 1-7.
Eaton, J. A., van Balen, S., Brickle, N. W., & Rheindt, F. E. (2016). Birds of the Indonesian Archipelago: Greater Sundas and Wallacea. Lynx Edicions, Barcelona.
del Hoyo, J., Elliott, A., Sargatal, J., Christie, D. A. & de Juana, E. (Eds.) Handbook of the Birds of the World Alive. Lynx Edicions, Barcelona. Retrieved from: https://www.hbw.com on 29/08/2019.
Isherwood, I. S., Willis, J. D. A, Edwards, T. R. K., Ekstrom, J. M. M., Kuriake, S., Lubis, I. R., Notanbun, H., Putnarubun, J., Robinson-Dean, J. C. & Tobias, J. A. (1997). Biological Surveys and Conservation Priorities in North-east Seram, Maluku, Indonesia. CSB Conservation Publications, Cambridge, UK
Johnstone, R. E., & van Balen, S. (2013). The birds of the Kai and Tayandu islands, Maluku region, Indonesia. Western Australian Naturalist, 29(1), 11-56.
Kratter, A. W., Steadman, D. W., Smith, C. E., Filardi, C. E., & Webb, H. P. (2001). Avifauna of a lowland forest site on Isabel. The Auk, 118(2), 472-483.
Marsden, S. J., Jones, M. J., Linsley, M. D., Mead, C., & Hounsome, M. V. (1997). The conservation status of the restricted-range lowland birds of Buru, Indonesia. Bird Conservation International, 7(3), 213-233.
Mayr, E., & Diamond, J. M. (2001). The Birds of Northern Melanesia: Speciation, Ecology & Biogeography. Oxford University Press, New York.
Mittermeier, J. C., Cottee-Jones, H. E. W., Purba, E. C., Ashuri, N. M., Hesdianti, E., & Supriatna, J. (2013). A survey of the avifauna of Obi Island, North Moluccas, Indonesia. Forktail, 29, 128-137.
Mittermeier, J. C., Dutson, G., James, R. E., Davies, T. E., Tako, R., & Uy, J. A. C. (2018). The avifauna of Makira (San Cristobal), Solomon Islands. The Wilson Journal of Ornithology, 130(1), 235-255.
Noske, R. A., & Saleh, N. (1996). The conservation status of forest birds in West Timor. In Proceedings of the first international conference on Eastern Indonesian: Australian Vertebrate Fauna. Manado, Indonesia. Jakarta: Indonesian Institute of Sciences (LIPI) and Western Australian Museum (pp. 65-74).
Orenstein, R. I. (1976). Birds of the Plesyumi area, central New Britain. The Condor, 78(3), 370-374.
Pedersen, M. P., Irestedt, M., Joseph, L., Rahbek, C., & Jønsson, K. A. (2018). Phylogeography of a ‘great speciator’(Aves: Edolisoma tenuirostre) reveals complex dispersal and diversification dynamics across the Indo‐Pacific. Journal of Biogeography, 45(4), 826-837.
Pilgrim, J., Leadley, J. & Saifuddin. (2000). Bird Surveys and Conservation Status of Four Forests on Flores, Indonesia. CSB Conservation Publications, Cambridge, UK.
Poulsen, M. K., & Lambert, F. R. (2000). Altitudinal distribution and habitat preferences of forest birds on Halmahera and Buru, Indonesia: implications for conservation of Moluccan avifaunas. Ibis, 142(4), 566-586.
Rasmussen, P. C., Wardill, J. C., Lambert, F. R., & Riley, J. (2000). On the specific status of the Sangihe White-eye Zosterops nehrkorni, and the taxonomy of the Black-crowned White-eye Z. atrifrons complex. Forktail, 69-82.
Reeve, A. H., & Rabenak, S. (2016). New distributional information for the birds of Flores, Indonesia, including new localities for the Endangered Flores Scops Owl Otus alfredi. Bulletin of the British Ornithologists’ Club, 136(1), 3-13.
Reeve, A. H., Haryoko, T., Poulsen, M. K., Fabre, P. H., & Jønsson, K. A. (2014). New ornithological records from Buru and Seram, south Maluku, Indonesia, 1995–2012. Forktail, 30, 10-22.
Reeve, A. H., Mittermeier, J. C., Fabre, P. H., Rosyadi, I., Kennedy, J. D., & Haryoko, T. (2015). New additions to the avifauna of Obi island, Indonesia, with comments on migration and breeding seasonality of Moluccan birds. Forktail, 31, 98-102.
Rheindt, F. E., & Hutchinson, R. O. (2007). New island records and new elevational records of birds from South Maluku, Indonesia. Forktail, 23, 158.
Rheindt, F. E., Prawiradilaga, D. M., Suparno, S., Ashari, H., & Wilton, P. R. (2014). New and significant island records, range extensions and elevational extensions of birds in eastern Sulawesi, its nearby satellites, and Ternate. Treubia, 41, 61-90.
Rheindt, F. E., Verbelen, F., Putra, D. D., Rahman, A., & Indrawan, M. (2010). New biogeographic records in the avifauna of Peleng Island (Sulawesi, Indonesia), with taxonomic notes on some endemic taxa. Bulletin of the British Ornithologists’ Club, 130, 181-207.
Riley, J. (2002). Population sizes and the status of endemic and restricted-range bird species on Sangihe Island, Indonesia. Bird Conservation International, 12(1), 53-78.
Riley, J., & Mole, J. (2001). The birds of Gunung Ambang Nature Reserve, North Sulawesi, Indonesia. Forktail, 17, 57-66.
Riley, J., & Wardill, J. C. (2001). The rediscovery of Cerulean Paradise-flycatcher Eutrichomyias rowleyi on Sangihe, Indonesia. Forktail, 17, 45-56.
Riley, J., Hunowu, Y., Mole, J., & Wangko, M. F. (2012). Noteworthy records of birds from the Panua Nature Reserve, North Sulawesi. Kukila, 12, 17-26.
Robson, C. (1996). From the field. Oriental Bird Club Bulletin, 23, 49–54.
Sardell, J. M. (2016). Recent dispersal events among Solomon Islands bird species reveal differing potential routes of island colonization. Pacific Science, 70(2), 201-208.
Schellekens, M., Trainor, C. R., & Duhan, G. U. (2011). New and significant bird records for Solor, Adonara, and Lembata (Lomblen) islands, Lesser Sundas. Kukila, 15, 31-49.
Thibault, M., du Rau, P. D., Pineau, O., & Pangimangen, W. (2013). New and interesting records for the Obi archipelago (north Maluku, Indonesia), including field observations and first description of the vocalisation of Moluccan Woodcock Scolopax rochussenii. Bulletin of the British Ornithologists’ Club, 133, 81-164.
Trainor, C. R. (2002). Birds of Gunung Tambora, Sumbawa, Indonesia: effects of altitude, the 1815 cataclysmic volcanic eruption and trade. Forktail, 18, 49-62.
Trainor, C. R. (2005). Species richness, habitat use and conservation of birds of Alor Island, Lesser Sundas, Indonesia. Emu-Austral Ornithology, 105(2), 127-135.
Trainor, C. R., & Verbelen, P. (2013). New distributional records from forgotten Banda Sea islands: the birds of Babar, Romang, Sermata, Leti and Kisar, Maluku, Indonesia. Bulletin of the British Ornithologists’ Club, 133(4), 272-317.
Trainor, C. R., Imanuddin, A., Verbelen, P., & Walker, J. S. (2009). The birds of Wetar, Banda Sea: one of Indonesia’s forgotten islands. BirdingASIA, 10, 78-93.
Trainor, C. R., Santana, F., Pinto, P., Xavier, A. F., Safford, R., & Grimmett, R. (2008). Birds, birding and conservation in Timor-Leste. BirdingASIA, 9, 16-45.
Trainor, C. R., Verbelen, P., & Hoste, S. (2012). Rediscovery of the Timor Bush Warbler Locustella timorensis on Alor and Timor, Wallacea: clarifying taxonomic affinities, defining habitat and survey recommendations. Bird Conservation International, 22(3), 354-369.
Trainor, C. R., Verbelen, P., & Johnstone, R. E. (2012). The avifauna of Alor and Pantar, Lesser Sundas, Indonesia. Forktail, 28, 77-92.
Verbelen, P., & Dossche, V. (2015). First Record of Lesser Shortwing Brachypteryx leucophrys on Sumba Island, Lesser Sundas. Kukila, 18(2), 79-82.
Weeks, B. C., Diamond, J., Sweet, P. R., Smith, C., Scoville, G., Zinghite, T., & Filardi, C. E. (2017). New behavioral, ecological, and biogeographic data on the montane avifauna of Kolombangara, Solomon Islands. The Wilson Journal of Ornithology, 129(4), 676-700.
