## Supplementary File 6 for "The formation of the Indo-Pacific montane avifauna"

### Sheet: Data
Clade	Tree source	Species-level taxonomic coverage of focal clade (sensu IOC 9.2)	Cytb	COI	ND2	ND3	Myo	GAPDH	ODC	PEPCK	TGFb2	MUSK	CHD	Notes on analysis settings and results	Reference for tree topology	Departures from IOC 9.2 species limits for trait scoring
Meliphagidae	.tre file from Marki et al. (2017)	185 of 188 spp (98.4%)	NA	NA	NA	NA	NA	NA	NA	NA	NA	NA	NA	NA	NA	Myzomela obscura sensu IOC 9.2 is polyphyletic (Marki et al. 2017). Here we treat the Wallacean subspecies group (M. o. mortyana, M. o. simplex, and M. o. rubrotincta) as one species; and the Australian/New Guinean group (M. o. rubrobrunnea, M. o. fumata, M. o. harterti, M. o. obscura) as another (see Higgins et al. 2008).
Campephagidae	.tre file from Pepke et al. (2019)	68 of 78 spp (87.2%)	NA	NA	NA	NA	NA	NA	NA	NA	NA	NA	NA	NA	NA	For the genus Edolisoma we follow the species limits proposed by Pedersen et al. (2018).
Pachycephalidae	Created for this project	64 of 64 spp (100%)			X	X	X	X	X					Linked nucleotide models for nuclear genes.	Jønsson et al. (2016), Marki et al. (2018)	None.
Rhipiduridae A [Rhipidura]	.tre file from Jønsson et al. (2016)	16 of 26 spp (61.5%)	NA	NA	NA	NA	NA	NA	NA	NA	NA	NA	NA	NA	NA	None.
Rhipiduridae B [Lamproliidae]	.tre file from Jønsson et al. (2018)	4 of 4 spp (100%)	NA	NA	NA	NA	NA	NA	NA	NA	NA	NA	NA	NA	NA	None.
Corvidae	.tre file from Jønsson et al. (2016)	27 of 27 spp (100%)	NA	NA	NA	NA	NA	NA	NA	NA	NA	NA	NA	NA	NA	None.
Petroicidae A [Microeca]	Created for this project	7 of 8 spp (87.5%)		X	X									HKY nucleotide model for ND2 and COI.	Christidis et al. (2011)	None.
Petroicidae B [Petroica]	Created for this project	14 of 14 spp (100%)			X										Kearns et al. (2019)	None.
Stenostiridae	Created for this project	9 of 9 spp (100%)			X										Fuchs et al. (2009), Nyári et al. (2009a)	None.
Pnoepygidae	Created for this project	5 of 5 spp (100%)	X		X										Päckert et al. (2013)	Pnoepyga mutica is lumped into P. albiventer (see Boesman, 2016).
Cettiidae	Created for this project	31 of 32 spp (96.9%)	X		X		X	X	X		X	X		Linked substitution models for mitochondrial and nuclear genes, respectively. Ancestral node of focal clade has relatively low support (posterior probability 0.93); but it is well supported in Alström et al 2011 (posterior probability 1.00).	Alström et al. (2011)	Horornis vulcanius and H. flavolivaceus are lumped (see Alström et al., 2011).
Phylloscopidae	Created for this project	31 of 32 spp (96.9%)	X		X		X	X	X					Linked substitution model for mitochondrial genes	Alström et al. (2018c)	Species limits within an Indo-Pacific clade are redefined following the results of this study (see Fig. S4).
Locustellidae	Created for this project	58 of 60 spp (96.7%)	X											Malia locked as sister to Cincloramphus.	Alström et al. (2018b)	None.
Sturnidae	Created for this project	23 of 43 spp (53.5%)		X	X										Lovette & Rubenstein (2007)	None.
Turdidae A [Geokichla]	Created for this project	11 of 12 spp (91.7%)	X		X										Voelker & Outlaw (2008)	None.
Turdidae B [Zoothera]	Created for this project	19 of 26 spp (73.1%)	X												Olsson & Alström (2013), Alström et al. (2016)	None.
Turdidae C [Turdus]	Created for this project	22 of 22 spp (100%)	X		X									Burnin 70 M generations.	Voelker et al. (2007), Nylander et al. (2008)	Turdus niveiceps is split out of T. poliocephalus (see Nylander et al., 2008).
Muscicapidae A [Eumyias]	Created for this project	7 of 8 spp (87.5%)	X											HKY nucleotide model for Cytb. Ancestral node of focal clade has relatively low support (posterior probability 0.85); but it is well supported in Sangster et al 2010 (posterior probability 1.00).	Sangster et al. (2010)	None.
Muscicapidae B [Brachypteryx]	Created for this project	6 of 6 spp (100%)	X		X									Linked HKY nucleotide model for ND2 and Cytb. Ancestral node of focal clade has relatively low support (posterior probability 0.85); but sampling reflects membership of the widely-recognized genus Brachpyteryx.	Alström et al. (2018a), Kyriazis et al. (2018)	Based on the results of Alström et al. (2018), Kyriazis et al. (2018), and this study, we treat Brachypteryx montana sensu IOC 9.2 as three species: 1 (seven subspecies from the Philippines); 2 (B. m. saturata, B. m. montana, B. m. floris); 3 (B. m. erythrogyna).
Muscicapidae C [Ficedula]	Created for this project	33 of 34 spp (97.1%)	X		X	X	X		X	X				GTR+I+G nucleotide model for mitochondrial genes.	Moyle et al. (2015), Hooper et al. (2016)	Ficedula henrici is lumped into F. hyperythra following the results of this study.
Dicaeidae	Created for this project	16 of 24 spp (66.7%)			X	X									Nyári et al. (2009b)	None.
Motacillidae	Created for this project using file “MadangaAllLoci.nxs” from Alström et al. (2015b)	10 of 11 spp (90.9%)	X		X		X		X				X	Linked substitution models for mitochondrial and nuclear genes, respectively.	Alström et al. (2015a)	None.
Fringillidae	Created for this project	29 of 36 spp (80.1%)			X	X								High support for ancestral node of focal clade is dependent upon inclusion of several more basal clades in the analysis.	Zuccon et al. (2012), Beckman & Witt (2015)	None.

### Sheet: References
References
Alström, P., Höhna, S., Gelang, M., Ericson, P. G., & Olsson, U. (2011). Non-monophyly and intricate morphological evolution within the avian family Cettiidae revealed by multilocus analysis of a taxonomically densely sampled dataset. BMC evolutionary biology, 11(1), 352.
Alström, P., Jønsson, K. A., Fjeldså, J., Ödeen, A., Ericson, P. G., & Irestedt, M. (2015a). Dramatic niche shifts and morphological change in two insular bird species. Royal Society open science, 2(3), 140364.
Alström, P. et al. (2015b). Data from: Dramatic niche shifts and morphological change in two insular bird species, Dryad, Dataset, https://doi.org/10.5061/dryad.40s3g
Alström, P., Rasmussen, P. C., Zhao, C., Xu, J., Dalvi, S., Cai, T., ... & Olsson, U. (2016). Integrative taxonomy of the Plain-backed Thrush (Zoothera mollissima) complex (Aves, Turdidae) reveals cryptic species, including a new species. Avian Research, 7(1), 1.
Alström, P., Rasmussen, P. C., Xia, C., Gelang, M., Liu, Y., Chen, G., ... & Yao, C. (2018a). Taxonomy of the White-browed Shortwing (Brachypteryx montana) complex on mainland Asia and Taiwan: an integrative approach supports recognition of three instead of one species. Avian Research, 9(1), 34.
Alström, P., Cibois, A., Irestedt, M., Zuccon, D., Gelang, M., Fjeldså, J., ... & Olsson, U. (2018b). Comprehensive molecular phylogeny of the grassbirds and allies (Locustellidae) reveals extensive non-monophyly of traditional genera, and a proposal for a new classification. Molecular phylogenetics and evolution, 127, 367-375.
Alström, P., Rheindt, F. E., Zhang, R., Zhao, M., Wang, J., Zhu, X., ... & Prawiradilaga, D. M. (2018c). Complete species-level phylogeny of the leaf warbler (Aves: Phylloscopidae) radiation. Molecular phylogenetics and evolution, 126, 141-152.
Beckman, E. J., & Witt, C. C. (2015). Phylogeny and biogeography of the New World siskins and goldfinches: Rapid, recent diversification in the Central Andes. Molecular phylogenetics and evolution, 87, 28-45.
Boesman, P. (2016). Notes on the vocalizations of Scaly-breasted Wren-babbler (Pnoepyga albiventer). HBW Alive Ornithological Note 233. In Handbook of the Birds of the World Alive. Lynx Edicions, Barcelona.
Christidis, L., Irestedt, M., Rowe, D., Boles, W. E., & Norman, J. A. (2011). Mitochondrial and nuclear DNA phylogenies reveal a complex evolutionary history in the Australasian robins (Passeriformes: Petroicidae). Molecular Phylogenetics and Evolution, 61(3), 726-738.
Fuchs, J., Pasquet, E., Couloux, A., Fjeldså, J., & Bowie, R. C. (2009). A new Indo-Malayan member of the Stenostiridae (Aves: Passeriformes) revealed by multilocus sequence data: biogeographical implications for a morphologically diverse clade of flycatchers. Molecular phylogenetics and evolution, 53(2), 384-393.
Higgins, P. J., Christidis, L., & Ford, H. A. (2008). Meliphagidae (honeyeaters). In Handbook of the Birds of the World. Lynx Edicions, Barcelona.
Hooper, D. M., Olsson, U., & Alström, P. (2016). The Rusty-tailed Flycatcher (Muscicapa ruficauda; Aves: Muscicapidae) is a member of the genus Ficedula. Molecular phylogenetics and evolution, 102, 56-61.
Jønsson, K. A., Fabre, P. H., Kennedy, J. D., Holt, B. G., Borregaard, M. K., Rahbek, C., & Fjeldså, J. (2016). A supermatrix phylogeny of corvoid passerine birds (Aves: Corvides). Molecular Phylogenetics and Evolution, 94, 87-94.
Jønsson, K. A., Blom, M. P., Päckert, M., Ericson, P. G., & Irestedt, M. (2018). Relicts of the lost arc: High-throughput sequencing of the Eutrichomyias rowleyi (Aves: Passeriformes) holotype uncovers an ancient biogeographic link between the Philippines and Fiji. Molecular phylogenetics and evolution, 120, 28-32.
Kearns, A. M., Joseph, L., Thierry, A., Malloy, J. F., Cortes-Rodriguez, M. N., & Omland, K. E. (2019). Diversification of Petroica robins across the Australo-Pacific region: first insights into the phylogenetic affinities of New Guinea’s highland robin species. Emu-Austral Ornithology, 119(3), 205-217.
Kyriazis, C. C., Alam, B., Wjodyla, M., Hackett, S., Hosner, P., Mays Jr, H. L., ... & Reddy, S. (2018). Colonization and diversification of the white-browed shortwing (Aves: Muscicapidae: Brachypteryx montana) in the Philippines. Molecular phylogenetics and evolution, 121, 121-131.
Lovette, I. J., & Rubenstein, D. R. (2007). A comprehensive molecular phylogeny of the starlings (Aves: Sturnidae) and mockingbirds (Aves: Mimidae): congruent mtDNA and nuclear trees for a cosmopolitan avian radiation. Molecular phylogenetics and evolution, 44(3), 1031-1056.
Marki, P. Z., Jønsson, K. A., Irestedt, M., Nguyen, J. M., Rahbek, C., & Fjeldså, J. (2017). Supermatrix phylogeny and biogeography of the Australasian Meliphagides radiation (Aves: Passeriformes). Molecular Phylogenetics and Evolution, 107, 516-529.
Marki, P. Z., Fjeldså, J., Irestedt, M., & Jønsson, K. A. (2018). Molecular phylogenetics and species limits in a cryptically coloured radiation of Australo-Papuan passerine birds (Pachycephalidae: Colluricincla). Molecular Phylogenetics and Evolution, 124, 100-105.
Moyle, R. G., Hosner, P. A., Jones, A. W., & Outlaw, D. C. (2015). Phylogeny and biogeography of Ficedula flycatchers (Aves: Muscicapidae): novel results from fresh source material. Molecular phylogenetics and evolution, 82, 87-94.
Nyári, Á. S., Benz, B. W., Jønsson, K. A., Fjeldså, J., & Moyle, R. G. (2009a). Phylogenetic relationships of fantails (Aves: Rhipiduridae). Zoologica Scripta, 38(6), 553-561.
Nyári, Á. S., Peterson, A. T., Rice, N. H., & Moyle, R. G. (2009b). Phylogenetic relationships of flowerpeckers (Aves: Dicaeidae): Novel insights into the evolution of a tropical passerine clade. Molecular Phylogenetics and Evolution, 53(3), 613-619.
Nylander, J. A., Olsson, U., Alström, P., & Sanmartín, I. (2008). Accounting for phylogenetic uncertainty in biogeography: a Bayesian approach to dispersal-vicariance analysis of the thrushes (Aves: Turdus). Systematic Biology, 57(2), 257-268.
Olsson, U., & Alström, P. (2013). Molecular evidence suggests that the enigmatic Sulawesi endemic Geomalia heinrichi belongs in the genus Zoothera (Turdidae, Aves). Chinese Birds, 4(2), 155-160.
Pedersen, M. P., Irestedt, M., Joseph, L., Rahbek, C., & Jønsson, K. A. (2018). Phylogeography of a ‘great speciator’(Aves: Edolisoma tenuirostre) reveals complex dispersal and diversification dynamics across the Indo‐Pacific. Journal of Biogeography, 45(4), 826-837.
Pepke, M. L., Irestedt, M., Fjeldså, J., Rahbek, C., & Jønsson, K. A. (2019). Reconciling supertramps, great speciators and relict species with the taxon cycle stages of a large island radiation (Aves: Campephagidae). Journal of Biogeography, 46(6), 1214-1225.
Päckert, M., Martens, J., Liang, W., Hsu, Y. C., & Sun, Y. H. (2013). Molecular genetic and bioacoustic differentiation of Pnoepyga Wren-babblers. Journal of ornithology, 154(2), 329-337.
Sangster, G., Alström, P., Forsmark, E., & Olsson, U. (2010). Multi-locus phylogenetic analysis of Old World chats and flycatchers reveals extensive paraphyly at family, subfamily and genus level (Aves: Muscicapidae). Molecular Phylogenetics and Evolution, 57(1), 380-392.
Voelker, G., Rohwer, S., Bowie, R. C., & Outlaw, D. C. (2007). Molecular systematics of a speciose, cosmopolitan songbird genus: defining the limits of, and relationships among, the Turdus thrushes. Molecular phylogenetics and evolution, 42(2), 422-434.
Voelker, G., & Outlaw, R. K. (2008). Establishing a perimeter position: speciation around the Indian Ocean Basin. Journal of Evolutionary Biology, 21(6), 1779-1788.
Zuccon, D., Prŷs-Jones, R., Rasmussen, P. C., & Ericson, P. G. (2012). The phylogenetic relationships and generic limits of finches (Fringillidae). Molecular Phylogenetics and Evolution, 62(2), 581-596.
